# Chromosome-level reference genome of the European wasp spider *Argiope bruennichi*: a resource for studies on range expansion and evolutionary adaptation

**DOI:** 10.1101/2020.05.21.103564

**Authors:** Monica M. Sheffer, Anica Hoppe, Henrik Krehenwinkel, Gabriele Uhl, Andreas W. Kuss, Lars Jensen, Corinna Jensen, Rosemary G. Gillespie, Katharina J. Hoff, Stefan Prost

**Affiliations:** Zoological Institute and Museum, University of Greifswald, Germany; Institute of Mathematics and Computer Science, University of Greifswald, Germany; Center for Functional Genomics of Microbes, University of Greifswald, Germany; Department of Biogeography, University of Trier, Germany; Interfaculty Institute for Genetics and Functional Genomics, University of Greifswald, Germany; Department of Environmental Science Policy and Management, University of California Berkeley, USA; LOEWE-Centre for Translational Biodiversity Genomics, Germany; South African National Biodiversity Institute, National Zoological Gardens of South Africa, South Africa

**Keywords:** *Argiope bruennichi*, genome assembly, Araneae, spider, PacBio, Hi-C, chromosome-level, whole genome duplication, silk, venom

## Abstract

**Background:** *Argiope bruennichi*, the European wasp spider, has been studied intensively as to sexual selection, chemical communication, and the dynamics of rapid range expansion at a behavioral and genetic level. However, the lack of a reference genome has limited insights into the genetic basis for these phenomena. Therefore, we assembled a high-quality chromosome-level reference genome of the European wasp spider as a tool for more in-depth future studies.

**Findings:** We generated, *de novo*, a 1.67Gb genome assembly of *A. bruennichi* using 21.5X PacBio sequencing, polished with 30X Illumina paired-end sequencing data, and proximity ligation (Hi-C) based scaffolding. This resulted in an N50 scaffold size of 124Mb and an N50 contig size of 288kb. We found 98.4% of the genome to be contained in 13 scaffolds, fitting the expected number of chromosomes (n = 13). Analyses showed the presence of 91.1% of complete arthropod BUSCOs, indicating a high quality of the assembly.

**Conclusions:** We present the first chromosome-level genome assembly in the class Arachnida. With this genomic resource, we open the door for more precise and informative studies on evolution and adaptation in *A. bruennichi*, as well as on several interesting topics in Arachnids, such as the genomic architecture of traits, whole genome duplication and the genomic mechanisms behind silk and venom evolution.
