## Supplementary Table 1 for "Chromosome-level reference genome of the European wasp spider *Argiope bruennichi*: a resource for studies on range expansion and evolutionary adaptation"

### Sheet: Sheet1
Supplementary Table 1: Statistics of available spider genome assemblies
Species	Total length	Number of contigs	Largest contig	GC %	N50	L50	Accession Number (Reference)
Araneus ventricosus	3656621265	300721	9335346	32.63	59619	9086	BGPR01000001-BGPR01300721 a
							(Kono et al., 2019)
Trichonephila clavipes b	2439301466	180236	1655743	31.59	62959	9532	GCA_002102615.1 c
							(Babb et al., 2017)
Dysdera silvatica	1359266291	65202	340047	34.92	38017	10436	GCA_006491805.1 c
							(Sánchez-Herrero et al., 2019)
Stegodyphus dumicola	2551871755	16532	1740957	33.26	254130	2973	GCA_010614865.1 c
							(Liu et al., 2019)
Stegodyphus mimosarum	2738704917	68653	4549800	33.62	480636	1734	GCA_000611955.2 c
							(Sanggaard et al., 2014)
Pardosa pseudoannulata	4207954893	609908	8106735	31.35	711396	1602	GCA_008065355.1 c
							(Yu et al., 2019)
Loxosceles reclusa	3262478678	143665	715838	39.38	63237	13723	GCA_001188405.1 c
							(unpublished)
Acanthoscurria geniculata	7178402394	4986575	849588	40.19	20294	67646	GCA_000661875.1 c
							(Sanggaard et al., 2014)
Anelosimus studiosus	2033432615	956665	78878	27.86	4793	111447	GCA_008297655.1 c
							(unpublished)
Latrodectus hesperus	1233806489	161595	677069	27.23	39474	7336	GCA_000697925.2 c
							(unpublished)
Parasteatoda tepidariorum	1228972128	59853	7604257	29.4	765179	414	GCA_000365465.3 c
							(Schwager et al., 2017)
Assembly statistics were calculated with QUAST v. 5.0.2 (QUAST, RRID:SCR_001228) (Gurevich et al., 2013) using default parameters, except --min-contig 0
a DNA Data Bank of Japan (DDBJ)
b Formerly Nephila clavipes
c National Center for Biotechnology Information (NCBI)
