## Supplementary Table 2 for "Chromosome-level reference genome of the European wasp spider *Argiope bruennichi*: a resource for studies on range expansion and evolutionary adaptation"

### Sheet: Sheet1
Species	Argiope bruennichi	Araneus ventricosus	Trichonephila clavipes	Dysdera silvatica	Stegodyphus dumicola	Stegodyphus mimosarum	Pardosa pseudoannulata	Loxosceles reclusa	Acanthoscurria geniculata	Anelosimus studiosus	Latrodectus hesperus	Parasteatoda tepidariorum
SINEs (%)	0.08	0.54	0.85	1.44	0.7	0.57	0.8	1.81	NA	0.71	1.75	2.75
LINEs (%)	1.6	2.28	1.14	12.33	4.3	3.5	1.73	8.74	NA	1.06	2.33	1.39
LTR elements (%)	0.76	1.88	0.59	1.09	8.97	6.91	1.71	1.52	NA	0.38	0.27	0.52
DNA elements (%)	6.27	14.45	13.71	19.58	16.17	18.77	16.55	10.23	NA	7.94	7.03	6.9
Unclassified (%)	20.52	31.05	18.11	24.49	26.61	24.6	23.16	13.25	NA	24.06	6.83	22.14
Small RNA (%)	0	0.17	0.48	0.2	0.19	1.11	1.12	1.29	NA	0.67	0.52	0.29
Satellites (%)	0.63	0.62	0.04	0	0.14	0.05	0.24	0.02	NA	0.1	0	0.47
Simple repeats (%)	1.58	0.5	0.65	0.87	0.9	0.63	2.42	0.15	NA	0.87	1.61	0.9
Low complexity (%)	0.42	0.13	0.15	0.14	0.16	0.14	0.44	0.03	NA	0.28	0.49	0.29
Total (%)	34.64	55.96	36.61	60.03	58.98	56.91	48.61	36.51	NA	35.98	20.97	36.79
