## Supplementary Table 3 for "Chromosome-level reference genome of the European wasp spider *Argiope bruennichi*: a resource for studies on range expansion and evolutionary adaptation"

### Sheet: Sheet1
Accession Number	query species	query hox gene	scaffold	scaffold length	bit score	E value	Identities%	start position	end position	genomebrowser_search	gene_annotation	gene_identification
CAB40807.1	Cupiennius salei	abdB	ScGNjQg_1	126278122	145	8e-36	86	94823963	94823721	ScGNjQg_1:94823963-94823721	g1107.t1	Homeobox-like domain superfamily
NP_001310751.1	Parasteatoda tepidariorum	Ubx	ScGNjQg_1	126278122	187	7e-51	78	94924966	94924613	ScGNjQg_1:94924966-94924613	g1112.t1	unidentified
BBD75264.1	Parasteatoda tepidariorum	abdA	ScGNjQg_1	126278122	233	1e-66	91	95231211	95230810	ScGNjQg_1:95231211-95230810	g1114.t1, g1114.t2	Homeobox-like domain superfamily
NP_001310750.1	Parasteatoda tepidariorum	Antp	ScGNjQg_1	126278122	322	1e-96	89	95699079	95699777	ScGNjQg_1:95699079-95699777	g1118.t1	Homeobox-like domain superfamily
BBD75253.1	Parasteatoda tepidariorum	ftz	ScGNjQg_1	126278122	111	5e-25	87	95757826	95758005	ScGNjQg_1:95757826-95758005	g1118.t1	Homeobox-like domain superfamily
CAX11344.1	Parasteatoda tepidariorum	Scr	ScGNjQg_1	126278122	124	3e-29	71	96282235	96282540	ScGNjQg_1:96282235-96282540	g1122.t1	Homeobox-like domain superfamily
BAI83408.1	Parasteatoda tepidariorum	Dfd	ScGNjQg_1	126278122	174	6e-46	70	96577659	96578099	ScGNjQg_1:96577659-96578099	g1124.t1	Homeobox domain
CAL91855.1	Cupiennius salei	pb	ScGNjQg_1	126278122	264	1e-80	92	97224930	97225343	ScGNjQg_1:97224930-97225343	g1127.t1	Homeobox domain
CAA06645.1	Cupiennius salei	Hox3	ScGNjQg_1	126278122	105	1e-21	72	97224945	96577868	ScGNjQg_1:97224945-96577868	g1125.t1, g1126.t1, g1127.t1	unidentified, Homeobox domain
BAI83407.1	Parasteatoda tepidariorum	lab	ScGNjQg_1	126278122	116	4e-26	79	97467789	97468001	ScGNjQg_1:97467789-97468001	g1131.t1	Homeobox domain
CAB40807.1	Cupiennius salei	abdB	ScGNjQg_30	123241945	275	5e-80	67	92536166	92536846	ScGNjQg_30:92536166-92536846	g11128.t1	Homeobox domain
BBD75264.1	Parasteatoda tepidariorum	abdA	ScGNjQg_30	123241945	172	8e-46	89	92998985	92999254	ScGNjQg_30:92998985-92999254	g11130.t1	Homeobox-like domain superfamily
NP_001310751.1	Parasteatoda tepidariorum	Ubx	ScGNjQg_30	123241945	131	1e-31	93	93252838	93253083	ScGNjQg_30:93252838-93253083	g11131.t1	Homeobox-like domain superfamily
NP_001310750.1	Parasteatoda tepidariorum	Antp	ScGNjQg_30	123241945	155	4e-39	91	93588640	93588879	ScGNjQg_30:93588640-93588879	g11132.t1, g11132.t2	Homeobox-like domain superfamily
BBD75253.1	Parasteatoda tepidariorum	ftz	ScGNjQg_30	123241945	151	1e-38	63	94011577	94011942	ScGNjQg_30:94011577-94011942	g11134.t1	Homeobox domain
CAX11344.1	Parasteatoda tepidariorum	Scr	ScGNjQg_30	123241945	231	3e-66	77	94054173	94054775	ScGNjQg_30:94054173-94054775	g11135.t1	Homeobox domain
BAI83408.1	Parasteatoda tepidariorum	Dfd	ScGNjQg_30	123241945	147	9e-37	92	94434558	94434776	ScGNjQg_30:94434558-94434776	g11138.t1	Homeobox-like domain superfamily
CAA06645.1	Cupiennius salei	Hox3	ScGNjQg_30	123241945	219	4e-87	62	94921369	94921908	ScGNjQg_30:94921369-94921908	g11144.t1	Homeobox domain
CAL91855.1	Cupiennius salei	pb	ScGNjQg_30	123241945	145	3e-39	89	95156432	95156647	ScGNjQg_30:95156432-95156647	g11145.t1	Homeobox domain
BAI83407.1	Parasteatoda tepidariorum	lab	ScGNjQg_30	123241945	99.8	8e-21	76	95438434	95438610	ScGNjQg_30:95438434-95438610	g11147.t1	Homeobox domain
