## Supplementary Table 4 for "Chromosome-level reference genome of the European wasp spider *Argiope bruennichi*: a resource for studies on range expansion and evolutionary adaptation"

### Sheet: Sheet1
GenBank Accession Number	query species	query spidroin	scaffold	scaffold length	bit score	E value	Identities%	start	end	genomebrowser_search	gene_annotation	gene_identification
AQR58363.1	Argiope argentata	PiSp1	ScGNjQg_2230	137023686	325	2e-86	84	756167	755508	ScGNjQg_2230:756167-755508	g19442.t1	Spidroin, N-terminal domain superfamily
AFM29836.1	Argiope argentata	MiSp	ScGNjQg_12	94018256	120	1e-27	89	5554396	5554136	ScGNjQg_12:5554396-5554136	g6586.t1	Spidroin, C-terminal domain superfamily
AWK58662.1	Argiope argentata	MiSp1	ScGNjQg_12	94018256	120	2e-30	89	5554396	5554136	ScGNjQg_12:5554396-5554136	g6586.t1	Spidroin, C-terminal domain superfamily
AFM29835.1	Argiope argentata	MiSp	ScGNjQg_12	94018256	99	1e-22	95	5558634	5558278	ScGNjQg_12:5558634-5558278	g6587.t1	Spidroin, repetitive domain
AWK58671.1	Argiope argentata	MiSp1	ScGNjQg_12	94018256	283	1e-85	97	5575053	5574622	ScGNjQg_12:5575053-5574622	g6590.t1	Spidroin, N-terminal domain superfamily
ATW75945.1	Argiope trifasciata	TuSp1	ScGNjQg_2231	143171375	102	1e-23	73	31272994	31273413	ScGNjQg_2231:31272994-31273413	g21749.t1	Spidroin, C-terminal domain superfamily
ATW75948.1	Argiope trifasciata	TuSp1	ScGNjQg_2231	143171375	108	1e-25	75	31272994	31273413	ScGNjQg_2231:31272994-31273413	g21749.t1	Spidroin, C-terminal domain superfamily
BAE86856.1	Argiope bruennichi	TuSp2	ScGNjQg_2231	143171375	226	1e-56	99	31272997	31273731	ScGNjQg_2231:31272997-31273731	g21749.t1	Spidroin, C-terminal domain superfamily
AHK09775.1	Argiope aurantia	AcSp1	ScGNjQg_12	94018256	209	1e-59	84	32361657	32361208	ScGNjQg_12:32361657-32361208	g6999.t1	Spidroin, N-terminal domain superfamily
AHK09782.1	Argiope trifasciata	AcSp1	ScGNjQg_12	94018256	201	4e-57	85	32361657	32361208	ScGNjQg_12:32361657-32361208	g6999.t1	Spidroin, N-terminal domain superfamily
AHK09769.1	Argiope argentata	AcSp1	ScGNjQg_12	94018256	227	4e-66	85	32361657	32361208	ScGNjQg_12:32361657-32361208	g6999.t1	Spidroin, N-terminal domain superfamily
AHK09781.1	Argiope trifasciata	AcSp1	ScGNjQg_12	94018256	209	3e-60	87	32361657	32361208	ScGNjQg_12:32361657-32361208	g6999.t1	Spidroin, N-terminal domain superfamily
AHK09780.1	Argiope trifasciata	AcSp1	ScGNjQg_12	94018256	209	4e-60	87	32361657	32361208	ScGNjQg_12:32361657-32361208	g6999.t1	Spidroin, N-terminal domain superfamily
AHK09779.1	Argiope trifasciata	AcSp1	ScGNjQg_12	94018256	208	6e-60	87	32361657	32361208	ScGNjQg_12:32361657-32361208	g6999.t1	Spidroin, N-terminal domain superfamily
AHK09776.1	Argiope trifasciata	AcSp1	ScGNjQg_12	94018256	208	6e-60	87	32361657	32361208	ScGNjQg_12:32361657-32361208	g6999.t1	Spidroin, N-terminal domain superfamily
AHK09766.1	Argiope argentata	AcSp1	ScGNjQg_12	94018256	227	3e-66	87	32361657	32361208	ScGNjQg_12:32361657-32361208	g6999.t1	Spidroin, N-terminal domain superfamily
AHK09765.1	Argiope argentata	AcSp1	ScGNjQg_12	94018256	226	8e-66	87	32361657	32361208	ScGNjQg_12:32361657-32361208	g6999.t1	Spidroin, N-terminal domain superfamily
AHK09764.1	Argiope argentata	AcSp1	ScGNjQg_12	94018256	227	4e-66	87	32361657	32361208	ScGNjQg_12:32361657-32361208	g6999.t1	Spidroin, N-terminal domain superfamily
AHK09774.1	Argiope aurantia	AcSp1	ScGNjQg_12	94018256	207	6e-59	84	32361657	32361211	ScGNjQg_12:32361657-32361211	g6999.t1	Spidroin, N-terminal domain superfamily
AHK09773.1	Argiope aurantia	AcSp1	ScGNjQg_12	94018256	207	5e-59	84	32361657	32361211	ScGNjQg_12:32361657-32361211	g6999.t1	Spidroin, N-terminal domain superfamily
AHK09772.1	Argiope aurantia	AcSp1	ScGNjQg_12	94018256	207	6e-59	84	32361657	32361211	ScGNjQg_12:32361657-32361211	g6999.t1	Spidroin, N-terminal domain superfamily
AHK09771.1	Argiope aurantia	AcSp1	ScGNjQg_12	94018256	207	5e-59	84	32361657	32361211	ScGNjQg_12:32361657-32361211	g6999.t1	Spidroin, N-terminal domain superfamily
AHK09770.1	Argiope aurantia	AcSp1	ScGNjQg_12	94018256	207	5e-59	84	32361657	32361211	ScGNjQg_12:32361657-32361211	g6999.t1	Spidroin, N-terminal domain superfamily
AHK09788.1	Argiope trifasciata	AcSp1	ScGNjQg_12	94018256	201	2e-57	85	32361657	32361211	ScGNjQg_12:32361657-32361211	g6999.t1	Spidroin, N-terminal domain superfamily
AHK09787.1	Argiope trifasciata	AcSp1	ScGNjQg_12	94018256	199	2e-56	85	32361657	32361211	ScGNjQg_12:32361657-32361211	g6999.t1	Spidroin, N-terminal domain superfamily
AHK09786.1	Argiope trifasciata	AcSp1	ScGNjQg_12	94018256	201	2e-57	85	32361657	32361211	ScGNjQg_12:32361657-32361211	g6999.t1	Spidroin, N-terminal domain superfamily
AHK09785.1	Argiope trifasciata	AcSp1	ScGNjQg_12	94018256	199	2e-56	85	32361657	32361211	ScGNjQg_12:32361657-32361211	g6999.t1	Spidroin, N-terminal domain superfamily
AHK09784.1	Argiope trifasciata	AcSp1	ScGNjQg_12	94018256	202	2e-57	85	32361657	32361211	ScGNjQg_12:32361657-32361211	g6999.t1	Spidroin, N-terminal domain superfamily
AHK09783.1	Argiope trifasciata	AcSp1	ScGNjQg_12	94018256	202	1e-57	85	32361657	32361211	ScGNjQg_12:32361657-32361211	g6999.t1	Spidroin, N-terminal domain superfamily
AHK09778.1	Argiope trifasciata	AcSp1	ScGNjQg_12	94018256	201	2e-57	85	32361657	32361211	ScGNjQg_12:32361657-32361211	g6999.t1	Spidroin, N-terminal domain superfamily
AHK09777.1	Argiope trifasciata	AcSp1	ScGNjQg_12	94018256	207	3e-59	87	32361657	32361211	ScGNjQg_12:32361657-32361211	g6999.t1	Spidroin, N-terminal domain superfamily
AHK09768.1	Argiope argentata	AcSp1	ScGNjQg_12	94018256	226	2e-65	87	32361657	32361211	ScGNjQg_12:32361657-32361211	g6999.t1	Spidroin, N-terminal domain superfamily
AHK09767.1	Argiope argentata	AcSp1	ScGNjQg_12	94018256	223	1e-64	87	32361657	32361211	ScGNjQg_12:32361657-32361211	g6999.t1	Spidroin, N-terminal domain superfamily
AHK09763.1	Argiope argentata	AcSp1	ScGNjQg_12	94018256	233	4e-68	87	32361657	32361211	ScGNjQg_12:32361657-32361211	g6999.t1	Spidroin, N-terminal domain superfamily
AWK58696.1	Argiope argentata	AcSp1	ScGNjQg_12	94018256	165	1e-46	84	32425327	32424953	ScGNjQg_12:32425327-32424953	g7008.t1	Spidroin, C-terminal domain superfamily
AHK09794.1	Argiope argentata	AcSp1	ScGNjQg_12	94018256	150	1e-40	65	32425666	32425157	ScGNjQg_12:32425666-32425157	g7008.t1	Spidroin, C-terminal domain superfamily
AHK09789.1	Argiope trifasciata	AcSp1	ScGNjQg_12	94018256	216	2e-62	93	32431850	32431389	ScGNjQg_12:32431850-32431389	g7009.t1	Spidroin, N-terminal domain superfamily
AWK58685.1	Argiope argentata	AcSp1	ScGNjQg_12	94018256	244	1e-72	90	32431952	32431428	ScGNjQg_12:32431952-32431428	g7009.t1	Spidroin, N-terminal domain superfamily
AWK58684.1	Argiope argentata	AcSp1	ScGNjQg_12	94018256	239	9e-71	87	32431952	32431455	ScGNjQg_12:32431952-32431455	g7009.t1	Spidroin, N-terminal domain superfamily
AWK58686.1	Argiope argentata	AcSp1	ScGNjQg_12	94018256	246	8e-72	86	32431952	32431458	ScGNjQg_12:32431952-32431458	g7009.t1	Spidroin, N-terminal domain superfamily
AWK58694.1	Argiope argentata	AcSp1	ScGNjQg_12	94018256	161	9e-46	96	32520305	32519994	ScGNjQg_12:32520305-32519994	g7011.t1	Spidroin, C-terminal domain superfamily
AHK09800.1	Argiope aurantia	AcSp1	ScGNjQg_12	94018256	114	6e-28	95	32520350	32520153	ScGNjQg_12:32520350-32520153	g7011.t1	Spidroin, C-terminal domain superfamily
AWK58695.1	Argiope argentata	AcSp1	ScGNjQg_12	94018256	179	2e-51	85	32520398	32519994	ScGNjQg_12:32520398-32519994	g7011.t1	Spidroin, C-terminal domain superfamily
AHK09801.1	Argiope aurantia	AcSp1	ScGNjQg_12	94018256	145	2e-38	89	32520428	32520153	ScGNjQg_12:32520428-32520153	g7011.t1	Spidroin, C-terminal domain superfamily
ADM35669.1	Argiope amoena	AcSp1	ScGNjQg_12	94018256	197	4e-49	88	32520959	32520606	ScGNjQg_12:32520959-32520606	g7011.t1	Spidroin, C-terminal domain superfamily
AAR83925.1	Argiope trifasciata	AcSp1	ScGNjQg_12	94018256	201	3e-49	90	32520959	32520606	ScGNjQg_12:32520959-32520606	g7011.t1	Spidroin, C-terminal domain superfamily
AHK09813.1	Argiope argentata	AcSp1	ScGNjQg_12	94018256	320	5e-95	74	32521541	32520615	ScGNjQg_12:32521541-32520615	g7011.t1	Spidroin, C-terminal domain superfamily
AMK48663.1	Argiope argentata	AgSp1	ScGNjQg_15	123632096	113	6e-28	87	42226112	42225882	ScGNjQg_15:42226112-42225882	g8848.t1	Serine proteases, trypsin domain
AMK48662.1	Argiope argentata	AgSp1	ScGNjQg_15	123632096	158	3e-43	95	42226115	42225882	ScGNjQg_15:42226115-42225882	g8848.t1	Serine proteases, trypsin domain
AMK48664.1	Argiope argentata	AgSp1	ScGNjQg_1	126278122	147	8e-39	98	49141256	49141438	ScGNjQg_1:49141256-49141438	g643.t1	Chitin binding domain superfamily
AMK48662.1	Argiope argentata	AgSp1	ScGNjQg_1863	140002392	105	8e-25	92	50557786	50557631	ScGNjQg_1863:50557786-50557631	g12423.t1	Chitin binding domain
AMK48663.1	Argiope argentata	AgSp1	ScGNjQg_1863	140002392	112	1e-27	91	50557789	50557625	ScGNjQg_1863:50557789-50557625	g12423.t1	Chitin binding domain
AWK58729.1	Argiope argentata	MaSp3	ScGNjQg_2072	119022586	168	8e-45	78	53716616	53717104	ScGNjQg_2072:53716616-53717104	g14683.t1	Spidroin, N-terminal domain superfamily
AWK58636.1	Argiope argentata	MaSp3	ScGNjQg_2072	119022586	133	1e-35	94	53723927	53724139	ScGNjQg_2072:53723927-53724139	g14684.t1, g14684.t2	Spidroin, C-terminal domain superfamily
AAR13808.1	Argiope amoena	MaSp2	ScGNjQg_2072	119022586	120	1e-28	84	54325237	54325013	ScGNjQg_2072:54325237-54325013	g14698.t1	Spidroin, C-terminal domain superfamily
AAR13812.1	Argiope amoena	MaSp2	ScGNjQg_2072	119022586	122	1e-29	85	54325237	54325013	ScGNjQg_2072:54325237-54325013	g14698.t1	Spidroin, C-terminal domain superfamily
AAR13809.1	Argiope amoena	MaSp2	ScGNjQg_2072	119022586	122	2e-29	85	54325237	54325013	ScGNjQg_2072:54325237-54325013	g14698.t1	Spidroin, C-terminal domain superfamily
AWK58749.1	Argiope argentata	MaSp2	ScGNjQg_2072	119022586	126	3e-33	87	54325237	54325013	ScGNjQg_2072:54325237-54325013	g14698.t1	Spidroin, C-terminal domain superfamily
AWK58748.1	Argiope argentata	MaSp2	ScGNjQg_2072	119022586	130	8e-35	91	54325237	54325013	ScGNjQg_2072:54325237-54325013	g14698.t1	Spidroin, C-terminal domain superfamily
AWK58747.1	Argiope argentata	MaSp2	ScGNjQg_2072	119022586	127	1e-33	91	54325237	54325013	ScGNjQg_2072:54325237-54325013	g14698.t1	Spidroin, C-terminal domain superfamily
AAR13814.1	Argiope amoena	MaSp2	ScGNjQg_2072	119022586	122	1e-29	91	54325237	54325013	ScGNjQg_2072:54325237-54325013	g14698.t1	Spidroin, C-terminal domain superfamily
AWK58646.1	Argiope argentata	MaSp2	ScGNjQg_2072	119022586	301	7e-92	97	54548503	54548967	ScGNjQg_2072:54548503-54548967	g14701.t1	Spidroin, N-terminal domain superfamily
AFN54363.1	Argiope bruennichi	MaSp2	ScGNjQg_2072	119022586	313	5e-83	100	54548503	54548967	ScGNjQg_2072:54548503-54548967	g14701.t1	Spidroin, N-terminal domain superfamily
AAR13810.1	Argiope amoena	MaSp2	ScGNjQg_2072	119022586	128	1e-31	88	54565128	54565385	ScGNjQg_2072:54565128-54565385	g14702.t1	unidentified
AAZ15371.1	Argiope trifasciata	MaSp2	ScGNjQg_2072	119022586	284	2e-80	92	54631228	54631692	ScGNjQg_2072:54631228-54631692	g14704.t1	Spidroin, N-terminal domain superfamily
AWK58645.1	Argiope argentata	MaSp2	ScGNjQg_2072	119022586	302	1e-91	96	54631228	54631692	ScGNjQg_2072:54631228-54631692	g14704.t1	Spidroin, N-terminal domain superfamily
AAZ15372.1	Argiope trifasciata	MaSp2	ScGNjQg_2072	119022586	102	3e-23	99	54645240	54645443	ScGNjQg_2072:54645240-54645443	g14704.t1	Spidroin, N-terminal domain superfamily
AAR13813.1	Argiope amoena	MaSp2	ScGNjQg_2072	119022586	113	1e-26	96	54645240	54645464	ScGNjQg_2072:54645240-54645464	g14704.t1	Spidroin, N-terminal domain superfamily
AAR13811.1	Argiope amoena	MaSp2	ScGNjQg_2072	119022586	112	2e-26	96	54645240	54645464	ScGNjQg_2072:54645240-54645464	g14704.t1	Spidroin, N-terminal domain superfamily
AAK30596.1	Argiope trifasciata	MaSp2	ScGNjQg_2072	119022586	124	2e-28	93	54645240	54645467	ScGNjQg_2072:54645240-54645467	g14704.t1	Spidroin, N-terminal domain superfamily
AWK58750.1	Argiope argentata	MaSp2	ScGNjQg_2072	119022586	127	3e-32	94	54759234	54759449	ScGNjQg_2072:54759234-54759449	g14706.t1	Spidroin, C-terminal domain superfamily
AWK58751.1	Argiope argentata	MaSp2	ScGNjQg_2072	119022586	130	2e-33	94	54793857	54793642	ScGNjQg_2072:54793857-54793642	g14709.t1	Spidroin, C-terminal domain superfamily
AWK58647.1	Argiope argentata	MaSp2	ScGNjQg_2072	119022586	196	1e-54	87	54808313	54807876	ScGNjQg_2072:54808313-54807876	g14713.t1	Spidroin, N-terminal domain superfamily
AWK58623.1	Argiope argentata	MaSp1	ScGNjQg_2072	119022586	272	2e-81	94	54910623	54911057	ScGNjQg_2072:54910623-54911057	g14714.t1	Spidroin, N-terminal domain superfamily
AFN54362.1	Argiope bruennichi	MaSp1	ScGNjQg_2072	119022586	151	4e-35	98	55017934	55018227	ScGNjQg_2072:55017934-55018227	g14726.t1	Spidroin, C-terminal domain superfamily
AAK30595.1	Argiope trifasciata	MaSp1	ScGNjQg_2072	119022586	115	2e-24	82	55017961	55018227	ScGNjQg_2072:55017961-55018227	g14726.t1	Spidroin, C-terminal domain superfamily
AWK58705.1	Argiope argentata	MaSp1	ScGNjQg_2072	119022586	142	2e-38	84	55017961	55018227	ScGNjQg_2072:55017961-55018227	g14726.t1	Spidroin, C-terminal domain superfamily
AAP88232.1	Argiope amoena	MaSp1	ScGNjQg_2072	119022586	143	1e-38	84	55017961	55018227	ScGNjQg_2072:55017961-55018227	g14726.t1	Spidroin, C-terminal domain superfamily
QDI78449.1	Argiope trifasciata	AgSp2	ScGNjQg_2230	137023686	894	0	72	77557711	77554565	ScGNjQg_2230:77557711-77554565	g20509.t1	Tropoelastin
AMK48675.1	Argiope argentata	AgSp1	ScGNjQg_1	126278122	562	3e-171	91	112901307	112899829	ScGNjQg_1:112901307-112899829	g1379.t1	Spidroin, C-terminal domain superfamily
QDI78451.1	Argiope trifasciata	AgSp1	ScGNjQg_1	126278122	2716	0	90	112921294	112915748	ScGNjQg_1:112921294-112915748	g1381.t1, g1381.t2	Spidroin, N-terminal domain superfamily
QDI78447.1	Argiope trifasciata	AgSp1	ScGNjQg_1	126278122	2193	0	92	112921294	112915748	ScGNjQg_1:112921294-112915748	g1381.t1, g1381.t2	Spidroin, N-terminal domain superfamily
AWK58722.1	Argiope argentata	Flag	ScGNjQg_2228	121755452	164	2e-46	93	117990764	117990504	ScGNjQg_2228:117990764-117990504	g19358.t1	Spidroin, N-terminal domain superfamily
AWK58731.1	Argiope argentata	Flag	ScGNjQg_2228	121755452	315	3e-98	97	118007853	118007380	ScGNjQg_2228:118007853-118007380	g19358.t1	Spidroin, N-terminal domain superfamily
AWK58732.1	Argiope argentata	Flag	ScGNjQg_2228	121755452	317	1e-98	97	118007853	118007383	ScGNjQg_2228:118007853-118007383	g19358.t1	Spidroin, N-terminal domain superfamily
AWK58640.1	Argiope argentata	TuSp1	ScGNjQg_2231	143171375	229	5e-68	87	142856821	142857336	ScGNjQg_2231:142856821-142857336	g23250.t1	Spidroin, N-terminal domain superfamily
ADM14332.1	Argiope argentata	TuSp1	ScGNjQg_2231	143171375	191	5e-53	87	142856887	142857336	ScGNjQg_2231:142856887-142857336	g23250.t1	Spidroin, N-terminal domain superfamily
AAX45292.1	Argiope aurantia	TuSp	ScGNjQg_2231	143171375	204	1e-56	93	142867956	142868681	ScGNjQg_2231:142867956-142868681	g23255.t1	Spidroin, C-terminal domain superfamily
ATW75942.1	Argiope aurantia	TuSp1	ScGNjQg_2231	143171375	145	4e-38	94	142867956	142868495	ScGNjQg_2231:142867956-142868495	g23255.t1	Spidroin, C-terminal domain superfamily
ATW75946.1	Argiope trifasciata	TuSp1	ScGNjQg_2231	143171375	97.4	1e-21	76	142867956	142868588	ScGNjQg_2231:142867956-142868588	g23255.t1	Spidroin, C-terminal domain superfamily
ATW75949.1	Argiope trifasciata	TuSp1	ScGNjQg_2231	143171375	111	1e-26	77	142867956	142868588	ScGNjQg_2231:142867956-142868588	g23255.t1	Spidroin, C-terminal domain superfamily
ATW75950.1	Argiope trifasciata	TuSp1	ScGNjQg_2231	143171375	112	5e-27	78	142867956	142868588	ScGNjQg_2231:142867956-142868588	g23255.t1	Spidroin, C-terminal domain superfamily
ATW75944.1	Argiope aurantia	TuSp1	ScGNjQg_2231	143171375	151	2e-40	92	142867956	142868588	ScGNjQg_2231:142867956-142868588	g23255.t1	Spidroin, C-terminal domain superfamily
ATW75943.1	Argiope aurantia	TuSp1	ScGNjQg_2231	143171375	150	3e-40	92	142867956	142868588	ScGNjQg_2231:142867956-142868588	g23255.t1	Spidroin, C-terminal domain superfamily
AWK58741.1	Argiope argentata	TuSp1	ScGNjQg_2231	143171375	131	8e-32	78	142867956	142868681	ScGNjQg_2231:142867956-142868681	g23255.t1	Spidroin, C-terminal domain superfamily
AAY28932.1	Argiope argentata	TuSp1	ScGNjQg_2231	143171375	122	3e-26	79	142867956	142868681	ScGNjQg_2231:142867956-142868681	g23255.t1	Spidroin, C-terminal domain superfamily
AAY28945.1	Argiope argentata	TuSp1	ScGNjQg_2231	143171375	105	6e-24	78	142867959	142868642	ScGNjQg_2231:142867959-142868642	g23255.t1	Spidroin, C-terminal domain superfamily
AAY28942.1	Argiope argentata	TuSp1	ScGNjQg_2231	143171375	171	6e-47	91	142867959	142868642	ScGNjQg_2231:142867959-142868642	g23255.t1	Spidroin, C-terminal domain superfamily
ATW75951.1	Argiope argentata	TuSp1	ScGNjQg_2231	143171375	235	2e-59	87	142934272	142934649	ScGNjQg_2231:142934272-142934649	g23261.t1	Tubuliform egg casing silk strands structural domain
ATW75940.1	Argiope trifasciata	TuSp1	ScGNjQg_2231	143171375	123	8e-31	85	142934317	142934637	ScGNjQg_2231:142934317-142934637	g23261.t1	Tubuliform egg casing silk strands structural domain
ATW75939.1	Argiope trifasciata	TuSp1	ScGNjQg_2231	143171375	122	2e-30	82	142934317	142934646	ScGNjQg_2231:142934317-142934646	g23261.t1	Tubuliform egg casing silk strands structural domain
ATW75938.1	Argiope trifasciata	TuSp1	ScGNjQg_2231	143171375	128	1e-32	85	142934317	142934646	ScGNjQg_2231:142934317-142934646	g23261.t1	Tubuliform egg casing silk strands structural domain
ATW75937.1	Argiope trifasciata	TuSp1	ScGNjQg_2231	143171375	128	9e-33	85	142934317	142934646	ScGNjQg_2231:142934317-142934646	g23261.t1	Tubuliform egg casing silk strands structural domain
ATW75936.1	Argiope aurantia	TuSp1	ScGNjQg_2231	143171375	117	6e-29	92	142934317	142934646	ScGNjQg_2231:142934317-142934646	g23261.t1	Tubuliform egg casing silk strands structural domain
ATW75935.1	Argiope aurantia	TuSp1	ScGNjQg_2231	143171375	120	1e-29	92	142934317	142934646	ScGNjQg_2231:142934317-142934646	g23261.t1	Tubuliform egg casing silk strands structural domain
ATW75934.1	Argiope aurantia	TuSp1	ScGNjQg_2231	143171375	119	2e-29	92	142934317	142934646	ScGNjQg_2231:142934317-142934646	g23261.t1	Tubuliform egg casing silk strands structural domain
ATW75933.1	Argiope aurantia	TuSp1	ScGNjQg_2231	143171375	119	2e-29	92	142934317	142934646	ScGNjQg_2231:142934317-142934646	g23261.t1	Tubuliform egg casing silk strands structural domain
ATW75932.1	Argiope argentata	TuSp1	ScGNjQg_2231	143171375	125	7e-32	86	142934317	142934649	ScGNjQg_2231:142934317-142934649	g23261.t1	Tubuliform egg casing silk strands structural domain
