## Supplementary Table 5 for "Chromosome-level reference genome of the European wasp spider *Argiope bruennichi*: a resource for studies on range expansion and evolutionary adaptation"

### Sheet: Sheet1
database, accession number	query species	query gene	scaffold	scaffold length	bit score	E value	Identities%	start position	end position	genomebrowser_search	gene	gene identification
GenBank, PRD29345.1	Trichonephila clavipes	Phospholipase D LarSicTox-alphaIII1	ScGNjQg_11	122819445	639	0	78	121403822	121404991	ScGNjQg_11:121403822-121404991	g6469.t1	PLC-like phosphodiesterase, TIM beta/alpha-barrel domain superfamily
ArachnoServer, NA	Araneus ventricosus	2276 Toxin from venom of the spider Araneus ventricosus with unknown molecular target and function	ScGNjQg_2	140659004	397	3e-126	89	83974090	83973467	ScGNjQg_2:83974090-83973467	g2652.t1	unidentified
ArachnoServer, NA	Araneus ventricosus	2275 Toxin from venom of the spider Araneus ventricosus with unknown molecular target and function	ScGNjQg_2	140659004	395	1e-125	89	83974090	83973467	ScGNjQg_2:83974090-83973467	g2652.t1	unidentified
ArachnoServer, NA	Araneus ventricosus	114 Insecticidal toxin U1-aranetoxin-Av1a from the spider Araneus ventricosus	ScGNjQg_2227	124235998	89.7	5e-21	69	73188033	73187857	ScGNjQg_2227:73188033-73187857	g16635.t1	Pancreatic trypsin inhibitor Kunitz domain superfamily
ArachnoServer, NA	Araneus ventricosus	2250 Toxin from venom of the spider Araneus ventricosus with unknown molecular target and function	ScGNjQg_2228	121755452	135	4e-36	82	104245788	104245567	ScGNjQg_2228:104245788-104245567	g19077.t1	Spider toxin CSTX, Knottin scaffold
ArachnoServer, NA	Araneus ventricosus	2251 Toxin from venom of the spider Araneus ventricosus with unknown molecular target and function	ScGNjQg_2228	121755452	134	5e-36	82	104245788	104245567	ScGNjQg_2228:104245788-104245567	g19077.t1	Spider toxin CSTX, Knottin scaffold
ArachnoServer, NA	Araneus ventricosus	2246 Toxin from venom of the spider Araneus ventricosus with unknown molecular target and function	ScGNjQg_2228	121755452	92.8	3e-21	65	112450636	112450481	ScGNjQg_2228:112450636-112450481	g19249.t1	Thyroglobulin type-1 superfamily
ArachnoServer, NA	Araneus ventricosus	2245 Toxin from venom of the spider Araneus ventricosus with unknown molecular target and function	ScGNjQg_2228	121755452	95.1	2e-21	61	112450651	112450481	ScGNjQg_2228:112450651-112450481	g19249.t1	Thyroglobulin type-1 superfamily
ArachnoServer, NA	Araneus ventricosus	2241 Toxin from venom of the spider Araneus ventricosus with unknown molecular target and function	ScGNjQg_2228	121755452	95.1	2e-21	61	112450651	112450481	ScGNjQg_2228:112450651-112450481	g19249.t1	Thyroglobulin type-1 superfamily
ArachnoServer, NA	Araneus ventricosus	2274 Toxin from venom of the spider Araneus ventricosus with unknown molecular target and function	ScGNjQg_2228	121755452	130	1e-34	86	121530112	121530318	ScGNjQg_2228:121530112-121530318	g19417.t1	Spider toxin CSTX, Knottin scaffold
ArachnoServer, NA	Araneus ventricosus	2277 Toxin from venom of the spider Araneus ventricosus with unknown molecular target and function	ScGNjQg_2228	121755452	153	9e-43	90	121565508	121565738	ScGNjQg_2228:121565508-121565738	g19419.t1	Spider toxin CSTX, Knottin scaffold conserved site
ArachnoServer, NA	Araneus ventricosus	2278 Toxin from venom of the spider Araneus ventricosus with unknown molecular target and function	ScGNjQg_2228	121755452	151	5e-42	90	121565508	121565738	ScGNjQg_2228:121565508-121565738	g19419.t1	Spider toxin CSTX, Knottin scaffold conserved site
ArachnoServer, NA	Araneus ventricosus	2265 Toxin from venom of the spider Araneus ventricosus with unknown molecular target and function	ScGNjQg_2231	143171375	129	1e-32	82	118786848	118787111	ScGNjQg_2231:118786848-118787111	g22898.t1	Venom allergen 5-like
ArachnoServer, NA	Araneus ventricosus	2260 Toxin from venom of the spider Araneus ventricosus with unknown molecular target and function	ScGNjQg_2231	143171375	129	6e-32	82	118786848	118787111	ScGNjQg_2231:118786848-118787111	g22898.t1	Venom allergen 5-like
ArachnoServer, NA	Araneus ventricosus	2266 Toxin from venom of the spider Araneus ventricosus with unknown molecular target and function	ScGNjQg_2231	143171375	128	7e-32	82	118786848	118787111	ScGNjQg_2231:118786848-118787111	g22898.t1	Venom allergen 5-like
ArachnoServer, NA	Araneus ventricosus	2273 Toxin from venom of the spider Araneus ventricosus with unknown molecular target and function	ScGNjQg_2231	143171375	174	1e-46	90	120113764	120114036	ScGNjQg_2231:120113764-120114036	g22924.t1	Venom allergen 5-like
ArachnoServer, NA	Araneus ventricosus	2270 Toxin from venom of the spider Araneus ventricosus with unknown molecular target and function	ScGNjQg_2231	143171375	180	9e-50	92	120113764	120114036	ScGNjQg_2231:120113764-120114036	g22924.t1	Venom allergen 5-like
ArachnoServer, NA	Araneus ventricosus	2272 Toxin from venom of the spider Araneus ventricosus with unknown molecular target and function	ScGNjQg_2231	143171375	181	9e-49	92	120113764	120114036	ScGNjQg_2231:120113764-120114036	g22924.t1	Venom allergen 5-like
ArachnoServer, NA	Araneus ventricosus	2220 Toxin from venom of the spider Araneus ventricosus with unknown molecular target and function	ScGNjQg_2231	143171375	95.9	4e-23	75	14019699	14019520	ScGNjQg_2231:14019699-14019520	g21486.t1, g21486.t2	Trypsin Inhibitor-like, cysteine rich domain
ArachnoServer, NA	Araneus ventricosus	2173 Toxin from venom of the spider Araneus ventricosus with unknown molecular target and function	ScGNjQg_2231	143171375	91.7	8e-22	88	62131265	62131411	ScGNjQg_2231:62131265-62131411	g22106.t1	unidentified
ArachnoServer, NA	Araneus ventricosus	2180 Toxin from venom of the spider Araneus ventricosus with unknown molecular target and function	ScGNjQg_2231	143171375	90.1	2e-21	82	62131265	62131417	ScGNjQg_2231:62131265-62131417	g22106.t1	unidentified
ArachnoServer, NA	Araneus ventricosus	2238 Toxin from venom of the spider Araneus ventricosus with unknown molecular target and function	ScGNjQg_2231	143171375	113	1e-29	78	62202634	62202431	ScGNjQg_2231:62202634-62202431	g22109.t1	unidentified
ArachnoServer, NA	Araneus ventricosus	2148 Toxin from venom of the spider Araneus ventricosus with unknown molecular target and function	ScGNjQg_2231	143171375	90.1	3e-21	64	62267439	62267639	ScGNjQg_2231:62267439-62267639	g22115.t1	unidentified
ArachnoServer, NA	Araneus ventricosus	2170 Toxin from venom of the spider Araneus ventricosus with unknown molecular target and function	ScGNjQg_2231	143171375	92.4	4e-22	61	62267439	62267645	ScGNjQg_2231:62267439-62267645	g22115.t1	unidentified
ArachnoServer, NA	Araneus ventricosus	2238 Toxin from venom of the spider Araneus ventricosus with unknown molecular target and function	ScGNjQg_2231	143171375	95.9	2e-23	86	62292533	62292381	ScGNjQg_2231:62292533-62292381	g22116.t1	unidentified
ArachnoServer, NA	Araneus ventricosus	2155 Toxin from venom of the spider Araneus ventricosus with unknown molecular target and function	ScGNjQg_2231	143171375	95.9	3e-23	86	62292533	62292381	ScGNjQg_2231:62292533-62292381	g22116.t1	unidentified
ArachnoServer, NA	Araneus ventricosus	2151 Toxin from venom of the spider Araneus ventricosus with unknown molecular target and function	ScGNjQg_2231	143171375	94.7	6e-23	81	62292587	62292381	ScGNjQg_2231:62292587-62292381	g22116.t1	unidentified
ArachnoServer, NA	Araneus ventricosus	2150 Toxin from venom of the spider Araneus ventricosus with unknown molecular target and function	ScGNjQg_2231	143171375	94	1e-22	81	62292587	62292381	ScGNjQg_2231:62292587-62292381	g22116.t1	unidentified
ArachnoServer, NA	Araneus ventricosus	2238 Toxin from venom of the spider Araneus ventricosus with unknown molecular target and function	ScGNjQg_2231	143171375	109	3e-28	84	62292587	62292381	ScGNjQg_2231:62292587-62292381	g22116.t1	unidentified
ArachnoServer, NA	Araneus ventricosus	2165 Toxin from venom of the spider Araneus ventricosus with unknown molecular target and function	ScGNjQg_2231	143171375	110	1e-28	74	62305217	62305423	ScGNjQg_2231:62305217-62305423	g22117.t1	unidentified
